# Experience alterations in white matter structure and myelin-related gene expression in adult rats

**DOI:** 10.1101/532572

**Authors:** Cassandra Sampaio-Baptista, Astrid Vallès, Alexandre A. Khrapitchev, Guus Akkermans, Anderson M. Winkler, Sean Foxley, Nicola R. Sibson, Mark Roberts, Karla Miller, Mathew E. Diamond, Gerard J.M. Martens, Peter De Weerd, Heidi Johansen-Berg

**Affiliations:** Wellcome Centre For Integrative Neuroimaging, FMRIB, Nuffield Department of Clinical Neurosciences, University of Oxford, UK; Department of Molecular Animal Physiology, Donders Institute for Brain, Cognition and Behaviour, Radboud Institute for Molecular Life Sciences (RIMLS), Radboud University Nijmegen, 6525 GA Nijmegen, The Netherlands; Department of Neurocognition, Faculty of Psychology and Neurosciences, Maastricht University, 6200 MD Maastricht, The Netherlands; Cancer Research UK and Medical Research Council Oxford Institute for Radiation Oncology, Department of Oncology, University of Oxford, Churchill Hospital, Oxford OX3 7LE, UK; Department of Cognitive Neuroscience, Radboud University Nijmegen, Donders Institute for Brain, Cognition and Behaviour, 6500 HB Nijmegen, The Netherlands; Maastricht Centre for Systems Biology (MaCSBio), Maastricht University, Maastricht, The Netherlands; Tactile Perception and Learning Lab, International School for Advanced Studies (SISSA), Trieste, Italy

## Abstract

White matter (WM) plasticity during adulthood is a recently described phenomenon by which experience can shape brain structure. It has been observed in humans using diffusion tensor imaging (DTI). However, it remains unclear which mechanisms drive or underlie WM plasticity in adulthood. Here, we combined DTI and mRNA expression analysis and examined the effects of somatosensory experience in adult rats. Somatosensory experience resulted in differences in WM and grey matter structure. C-FOS mRNA expression, a marker of cortical activity, in the barrel cortex correlated with the structural WM metrics, indicating that molecular correlates of cortical activity relate to macroscale measures of WM structural plasticity. Analysis of myelin-related genes revealed higher myelin basic protein expression in WM, while genome-wide RNA sequencing analysis identified 134 differentially-expressed genes regulating proteins involved in functions related to oligodendrocyte precursors proliferation and differentiation, regulation of myelination and neuronal activity modulation. In conclusion, the macroscale measures of WM differences identified in response to somatosensory experience are supported by molecular evidence, which strongly suggest myelination as, at least, one of the underlying mechanisms.

**SIGNIFICANCE STATEMENT:** White matter plasticity is a recently described mechanism by which experience shapes brain structure and function during adulthood. This phenomenon was first described in adult humans with complex motor skill learning using whole brain non-invasive diffusion tensor imaging (DTI). Here we report structural changes in white matter detected with DTI after novel somatosensory experience in rats. We further support these findings with mRNA evidence of differentially expressed genes involved in functions compatible with regulation of cell proliferation, myelin thickness and neuronal modulation. These putative molecular mechanisms offer insights about the underlying DTI correlates of experience-dependent WM plasticity and provide further evidence for myelin plasticity in adulthood.
