## Supplementary Table 1 for "Experience alterations in white matter structure and myelin-related gene expression in adult rats"

### Sheet: Settings
RNAsequencing (HudsonAlpha Institute for Biotechnology; Huntsville, AL, US)
Analysis with Genesifter (Geospiza)
Likelihood ratio test p≤5E-6 in all 3 comparisons
Expression≥6.0 (at least 1 of the 4 groups)
FC≥1.25 in at least 2 of the 3 comparisons (minimum FC 1.2)

### Sheet: Passive control vs TDT
Passive Control	Learning_S	Learning_M	Learning_F	Ratio PC/L_S	Direction PC/L_S	p-value PC/L_S	Ratio PC/L_M	Direction PC/L_M	p-value PC/L_M	Ratio PC/L_F	Direction PC/L_F	p-value PC/L_F	Gene Identifier	Other ID	Entrez Gene Name	UG Cluster	LocusLink	Gene ID	Chromosome	Location	Type(s)
2.06187	10.06	13.1249	12.1628	4.88	Up	≤1.00E-16	6.37	Up	≤1.00E-16	5.9	Up	≤1.00E-16	Cyr61	83476	Cysteine-rich, angiogenic inducer, 61	Rn.22129	83476	Cyr61	2	Extracellular Space	other
3.27151	13.71	23.7076	17.8988	4.19	Up	≤1.00E-16	7.25	Up	≤1.00E-16	5.47	Up	≤1.00E-16	Npas4	266734	Neuronal PAS domain protein 4	Rn.86654	266734	Npas4	1	Nucleus	transcription regulator
57.0177	246.15	362.428	286.591	4.32	Up	≤1.00E-16	6.36	Up	≤1.00E-16	5.03	Up	≤1.00E-16	Arc	54323	Activity-regulated cytoskeleton-associated protein	Rn.10086	54323	Arc	7	Cytoplasm	other
3.9588	13.54	22.1557	18.0189	3.42	Up	≤1.00E-16	5.6	Up	≤1.00E-16	4.55	Up	≤1.00E-16	Egr2	114090	Early growth response 2	Rn.89235	114090	Egr2	20	Nucleus	transcription regulator
16.6325	54.17	69.5562	60.6488	3.26	Up	≤1.00E-16	4.18	Up	≤1.00E-16	3.65	Up	≤1.00E-16	Junb	24517	Jun B proto-oncogene	Rn.15806	24517	Junb	19	Nucleus	transcription regulator
10.1444	25.81	33.3888	31.9836	2.54	Up	≤1.00E-16	3.29	Up	≤1.00E-16	3.15	Up	≤1.00E-16	Btg2	29619	BTG family, member 2	Rn.27923	29619	Btg2	13	Nucleus	transcription regulator
30.2133	79.6	112.641	92.272	2.63	Up	≤1.00E-16	3.73	Up	≤1.00E-16	3.05	Up	≤1.00E-16	Nr4a1	79240	Nuclear receptor subfamily 4, group A, member 1	Rn.10000	79240	Nr4a1	7	Nucleus	ligand-dependent nuclear receptor
8.52241	21.86	31.4082	25.1515	2.57	Up	≤1.00E-16	3.69	Up	≤1.00E-16	2.95	Up	≤1.00E-16	Fos	314322	FBJ murine osteosarcoma viral oncogene homolog	Rn.103750	314322	Fos	6	Nucleus	transcription regulator
3.36773	8.67	7.80401	9.47496	2.58	Up	≤1.00E-16	2.32	Up	≤1.00E-16	2.81	Up	≤1.00E-16	Pdk4	89813	Pyruvate dehydrogenase kinase, isozyme 4	Rn.30070	89813	Pdk4	4	Cytoplasm	kinase
25.6635	63.91	84.4548	71.1298	2.49	Up	≤1.00E-16	3.29	Up	≤1.00E-16	2.77	Up	≤1.00E-16	Dusp1	114856	Dual specificity phosphatase 1	Rn.98260	114856	Dusp1	10	Nucleus	phosphatase
6.80419	4.22	3.19255	2.46259	1.61	Down	8.08e-12	2.13	Down	≤1.00E-16	2.76	Down	≤1.00E-16	Kcna2	25468	Potassium channel, voltage gated shaker related subfamily A, member 2	Rn.10298	25468	Kcna2	2	Plasma Membrane	ion channel
3.69763	7.41	11.4843	10.0756	2	Up	≤1.00E-16	3.11	Up	≤1.00E-16	2.72	Up	≤1.00E-16	Trib1	78969	Tribbles pseudokinase 1	Rn.204391	78969	Trib1	7	Cytoplasm	kinase
7.23031	14.66	23.4859	19.6407	2.03	Up	≤1.00E-16	3.25	Up	≤1.00E-16	2.72	Up	≤1.00E-16	Egr4	25129	Early growth response 4	Rn.31998	25129	Egr4	4	Nucleus	transcription regulator
76.8392	174.84	184.798	208.975	2.28	Up	≤1.00E-16	2.41	Up	≤1.00E-16	2.72	Up	≤1.00E-16	Sgk1	29517	Serum/glucocorticoid regulated kinase 1	Rn.4636	29517	Sgk1	1	Cytoplasm	kinase
5.63579	12.33	16.0071	14.9858	2.19	Up	≤1.00E-16	2.84	Up	≤1.00E-16	2.66	Up	≤1.00E-16	Ier2	494344	Immediate early response 2	Rn.4298	494344	Ier2	19	Cytoplasm	other
4.39867	8.94	11.2922	11.5622	2.03	Up	≤1.00E-16	2.57	Up	≤1.00E-16	2.63	Up	≤1.00E-16	Apold1	444983	Apolipoprotein L domain containing 1	Rn.87679	444983	Apold1	4	Other	other
156.757	378.61	360.167	393.234	2.42	Up	≤1.00E-16	2.3	Up	≤1.00E-16	2.51	Up	≤1.00E-16	Gpd1	60666	Glycerol-3-phosphate dehydrogenase 1 (soluble)	Rn.44452	60666	Gpd1	7	Cytoplasm	enzyme
12.4262	50.5	37.1282	30.7824	4.06	Up	≤1.00E-16	2.99	Up	≤1.00E-16	2.48	Up	≤1.00E-16	Hspa1a	24472	Heat shock 70kD protein 1A	Rn.1950	24472	Hspa1a	20	Cytoplasm	enzyme
12.4675	50.51	37.1282	30.7974	4.05	Up	≤1.00E-16	2.98	Up	≤1.00E-16	2.47	Up	≤1.00E-16	Hspa1b	294254	Heat shock 70kD protein 1B	-	294254	-	-	Cytoplasm	enzyme
2.7904	5.93	5.88257	6.57692	2.12	Up	≤1.00E-16	2.11	Up	≤1.00E-16	2.36	Up	≤1.00E-16	Ciart	365871	Circadian associated repressor of transcription	Rn.220513	365871	RGD1566380	2	Nucleus	other
3.36773	7.43	7.78923	7.68809	2.21	Up	≤1.00E-16	2.31	Up	≤1.00E-16	2.28	Up	≤1.00E-16	Klf4	114505	Kruppel-like factor 4 (gut)	Rn.7719	114505	Klf4	5	Nucleus	transcription regulator
28.4814	22.42	15.0316	13.4391	1.27	Down	1.13e-13	1.89	Down	≤1.00E-16	2.12	Down	≤1.00E-16	Ppp1r9a	84685	Protein phosphatase 1, regulatory subunit 9A	Rn.10849	84685	Ppp1r9a	4	Plasma Membrane	other
14.4744	9.23	7.99616	6.83218	1.57	Down	≤1.00E-16	1.81	Down	≤1.00E-16	2.12	Down	≤1.00E-16	Dnah3	293539	Dynein, axonemal, heavy chain 3	Rn.144802	293539	Dnah3	1	Extracellular Space	enzyme
10.2269	7.36	4.78883	4.86512	1.39	Down	2.35e-09	2.14	Down	≤1.00E-16	2.1	Down	≤1.00E-16	Zyg11b	362559	Zyg-11 family member B, cell cycle regulator	Rn.84865	362559	Zyg11b	5	Other	other
8.43994	14.12	16.0662	17.3132	1.67	Up	≤1.00E-16	1.9	Up	≤1.00E-16	2.05	Up	≤1.00E-16	Zbtb16	353227	Zinc finger and BTB domain containing 16	Rn.214576	353227	Zbtb16	8	Nucleus	transcription regulator
9.897	5.8	2.11359	4.8501	1.71	Down	≤1.00E-16	4.68	Down	≤1.00E-16	2.04	Down	≤1.00E-16	Tmem215	690918	Transmembrane protein 215	Rn.53377	690918	LOC690918	5	Other	other
14.2544	8.63	9.62199	7.04241	1.65	Down	≤1.00E-16	1.48	Down	1.78e-15	2.02	Down	≤1.00E-16	Dnahc6	117250	Dynein, axonemal, heavy chain 6	Rn.209852	117250	Dnahc6	4	Extracellular Space	other
26.1033	17.65	14.1891	13.1839	1.48	Down	≤1.00E-16	1.84	Down	≤1.00E-16	1.98	Down	≤1.00E-16	Cfap44	363782	Cilia and flagella associated protein 44	Rn.136704	363782	RGD1559942	11	Extracellular Space	other
3.60141	6.13	7.93704	7.10247	1.7	Up	1.34e-12	2.2	Up	≤1.00E-16	1.97	Up	≤1.00E-16	Snf1lk	59329	Salt inducible kinase 1	Rn.42905	59329	Snf1lk	20	Other	kinase
42.5983	85.52	93.5151	83.5028	2.01	Up	≤1.00E-16	2.2	Up	≤1.00E-16	1.96	Up	≤1.00E-16	Per1	287422	Period circadian clock 1	Rn.34433	287422	Per1	10	Nucleus	other
31.203	20.06	16.554	16.3972	1.56	Down	≤1.00E-16	1.88	Down	≤1.00E-16	1.9	Down	≤1.00E-16	Cfap43	365476	Cilia and flagella associated protein 43	Rn.104903	365476	LOC365476	1	Other	other
22.8868	17.62	13.0954	12.1328	1.3	Down	4.91e-13	1.75	Down	≤1.00E-16	1.89	Down	≤1.00E-16	Tcp11l1	499846	T-complex 11, testis-specific-like 1	Rn.61385	499846	Tcp11l1	3	Cytoplasm	other
29.8972	24.04	17.0122	16.157	1.24	Down	3.33e-12	1.76	Down	≤1.00E-16	1.85	Down	≤1.00E-16	Uhmk1	246332	U2AF homology motif (UHM) kinase 1	Rn.89229	246332	Uhmk1	13	Nucleus	kinase
28.3027	50.62	49.0707	52.4051	1.79	Up	≤1.00E-16	1.73	Up	≤1.00E-16	1.85	Up	≤1.00E-16	Gpatch4	295228	G patch domain containing 4	Rn.20166	295228	Gpatch4	2	Other	other
6.85917	13.85	13.4649	12.4931	2.02	Up	≤1.00E-16	1.96	Up	≤1.00E-16	1.82	Up	≤1.00E-16	Plekhf1	308543	Pleckstrin homology domain containing, family F (with FYVE domain) member 1	Rn.9380	308543	Plekhf1	1	Cytoplasm	other
18.6806	13.47	12.046	10.3459	1.39	Down	8.88e-16	1.55	Down	≤1.00E-16	1.81	Down	≤1.00E-16	Lonrf2	301361	LON peptidase N-terminal domain and ring finger 2	Rn.108116	301361	Lonrf2	9	Other	other
12.5225	20.43	24.6388	22.4186	1.63	Up	≤1.00E-16	1.97	Up	≤1.00E-16	1.79	Up	≤1.00E-16	Arf4l	303559	ADP-ribosylation factor 4-like	Rn.98418	303559	Arf4l	10	Nucleus	enzyme
31.1343	22.82	18.9188	17.9289	1.36	Down	≤1.00E-16	1.65	Down	≤1.00E-16	1.74	Down	≤1.00E-16	Myo5a	25017	Myosin Va (heavy chain 12, myoxin)	Rn.44865	25017	Myo5a	8	Cytoplasm	enzyme
7.10659	10.41	9.74024	12.343	1.46	Up	5.66e-12	1.37	Up	7.09e-08	1.74	Up	≤1.00E-16	Cbr3	304078	Carbonyl reductase 3	Rn.8624	304078	Cbr3	11	Cytoplasm	enzyme
16.7837	11.23	13.4501	9.89541	1.49	Down	≤1.00E-16	1.25	Down	3.81e-07	1.7	Down	≤1.00E-16	Ccdc153	300663	Coiled-coil domain containing 153	Rn.15323	300663	Ccdc153	8	Other	other
57.8287	47.12	34.0982	34.236	1.23	Down	≤1.00E-16	1.7	Down	≤1.00E-16	1.69	Down	≤1.00E-16	Usp31	308959	Ubiquitin specific peptidase 31	Rn.64320	308959	Usp31	1	Nucleus	peptidase
57.65	29.8	16.6426	34.1609	1.93	Down	≤1.00E-16	3.46	Down	≤1.00E-16	1.69	Down	≤1.00E-16	Cpne4	367160	Copine IV	Rn.57966	367160	Cpne4	8	Cytoplasm	other
10.3644	7.95	6.29642	6.18651	1.3	Down	8.72e-07	1.65	Down	≤1.00E-16	1.68	Down	≤1.00E-16	Ston1	360202	Stonin 1	Rn.202174	360202	Sblf	6	Plasma Membrane	other
20.1376	14.47	13.9822	11.9526	1.39	Down	≤1.00E-16	1.44	Down	≤1.00E-16	1.68	Down	≤1.00E-16	LOC100363013	100363013	mCG140381-like	-	100363013	-	-	Other	other
13.306	9.15	7.55275	7.89831	1.45	Down	1.65e-14	1.76	Down	≤1.00E-16	1.68	Down	≤1.00E-16	Plch1	310463	Phospholipase C, eta 1	Rn.38400	310463	Plch1	2	Cytoplasm	enzyme
6.90041	4.18	4.04981	4.14436	1.65	Down	7.18e-13	1.7	Down	4.38e-13	1.67	Down	3.94e-12	Adgb	292477	Androglobin	Rn.99018	292477	Adgb	1	Other	other
56.9077	42.45	34.7338	34.1309	1.34	Down	≤1.00E-16	1.64	Down	≤1.00E-16	1.67	Down	≤1.00E-16	Tnr	25567	Tenascin R	Rn.11028	25567	Tnr	13	Plasma Membrane	other
44.7427	70.75	66.6149	74.6435	1.58	Up	≤1.00E-16	1.49	Up	≤1.00E-16	1.67	Up	≤1.00E-16	Dbp	24309	D site of albumin promoter (albumin D-box) binding protein	Rn.11274	24309	Dbp	1	Nucleus	transcription regulator
36.0691	57.62	55.308	60.0181	1.6	Up	≤1.00E-16	1.53	Up	≤1.00E-16	1.66	Up	≤1.00E-16	Ddit4	140942	DNA-damage-inducible transcript 4	Rn.9775	140942	Ddit4	20	Cytoplasm	other
6.39181	4.32	4.03503	3.87407	1.48	Down	2.85e-08	1.58	Down	8.82e-10	1.65	Down	4.89e-11	Grin2a	24409	Glutamate receptor, ionotropic, N-methyl D-aspartate 2A	Rn.9710	24409	Grin2a	10	Plasma Membrane	ion channel
8.86606	5.27	5.39482	5.40569	1.68	Down	≤1.00E-16	1.64	Down	1.12e-14	1.64	Down	1.82e-14	Rasgrf2	114513	RAS protein-specific guanine nucleotide-releasing factor 2	Rn.210995	114513	Rasgrf2	2	Cytoplasm	other
6.21312	8.96	9.016	10.0456	1.44	Up	7.38e-10	1.45	Up	1.56e-09	1.62	Up	1.44e-15	Rbm24	690139	RNA binding motif protein 24	Rn.199020	690139	LOC690139	17	Other	other
8.34372	11.2	11.7504	13.4842	1.34	Up	1.72e-08	1.41	Up	1.71e-10	1.62	Up	≤1.00E-16	Pex11a	85249	Peroxisomal biogenesis factor 11 alpha	Rn.14519	85249	Pex11a	1	Cytoplasm	other
8.93479	6.34	6.65115	5.63092	1.41	Down	6.68e-09	1.34	Down	1.25e-06	1.59	Down	4.55e-13	LOC100132731	100362908	uncharacterized LOC100132731	-	100362908	-	-	Other	other
41.6499	30.12	26.9593	26.1875	1.38	Down	≤1.00E-16	1.54	Down	≤1.00E-16	1.59	Down	≤1.00E-16	Pex5l	286937	Peroxisomal biogenesis factor 5-like	Rn.207886	286937	Pex5l	2	Cytoplasm	ion channel
7.76639	5.59	5.61653	4.97023	1.39	Down	1.87e-07	1.38	Down	8.37e-07	1.56	Down	5.77e-11	RGD1560020_predicted	498982	similar to Myb proto-oncogene protein (C-myb) (predicted)	-	498982	-	-	Other	other
7.39526	4.82	4.49322	4.74499	1.53	Down	1.09e-10	1.65	Down	1.52e-12	1.56	Down	2.04e-10	Agbl2	366124	ATP/GTP binding protein-like 2	Rn.111990	366124	Agbl2	3	Cytoplasm	enzyme
7.16158	4.73	4.72971	4.59483	1.51	Down	6.86e-10	1.51	Down	3.25e-09	1.56	Down	3.91e-10	Ubxn2b	312965	UBX domain protein 2B	Rn.213813	312965	Ubxn2b	5	Other	other
25.8559	20.48	17.7512	16.8777	1.26	Down	5.24e-12	1.46	Down	≤1.00E-16	1.53	Down	≤1.00E-16	Prr14l	305466	Proline rich 14-like	Rn.198970	305466	RGD1305469	14	Other	enzyme
95.3273	128.8	189.75	145.533	1.35	Up	≤1.00E-16	1.99	Up	≤1.00E-16	1.53	Up	≤1.00E-16	Egr1	24330	Early growth response 1	Rn.9096	24330	Egr1	18	Nucleus	transcription regulator
22.3782	34.54	32.901	34.1759	1.54	Up	≤1.00E-16	1.47	Up	≤1.00E-16	1.53	Up	≤1.00E-16	Klf15	85497	Kruppel-like factor 15	Rn.22556	85497	Klf15	4	Nucleus	transcription regulator
8.52241	12.91	13.2875	12.9436	1.52	Up	1.11e-16	1.56	Up	≤1.00E-16	1.52	Up	1.22e-15	Csrnp1	363165	Cysteine-serine-rich nuclear protein 1	Rn.8793	363165	Axud1	8	Nucleus	transcription regulator
7.78014	5.55	5.27658	5.12038	1.4	Down	9.25e-08	1.47	Down	6.15e-09	1.52	Down	6.1e-10	Cfap61	311496	Cilia and flagella associated protein 61	-	311496	-	-	Other	other
46.0485	37.12	31.4673	30.392	1.24	Down	≤1.00E-16	1.46	Down	≤1.00E-16	1.52	Down	≤1.00E-16	Ppm1e	360593	Protein phosphatase, Mg2+/Mn2+ dependent, 1E	Rn.201345	360593	Ppm1e	10	Nucleus	phosphatase
9.20971	7.06	5.98603	6.08139	1.3	Down	3.26e-06	1.54	Down	3.87e-12	1.51	Down	2.31e-11	Cfap46	499282	Cilia and flagella associated protein 46	Rn.130217	499282	RGD1559985	1	Cytoplasm	other
9.09974	6.07	3.44382	6.02133	1.5	Down	9.06e-12	2.64	Down	≤1.00E-16	1.51	Down	3.72e-11	Il16	116996	Interleukin 16	Rn.104665	116996	Il16	1	Extracellular Space	cytokine
28.3027	39.11	44.9618	42.6148	1.38	Up	≤1.00E-16	1.59	Up	≤1.00E-16	1.51	Up	≤1.00E-16	Fam43a	288031	Family with sequence similarity 43, member A	Rn.220114	288031	Fam43a	11	Other	other
16.9349	11.47	11.307	11.2468	1.48	Down	≤1.00E-16	1.5	Down	≤1.00E-16	1.51	Down	≤1.00E-16	Rgs22	500853	Regulator of G-protein signaling 22	Rn.43509	500853	RGD1565493	7	Cytoplasm	other
38.8457	30.5	30.7283	25.8872	1.27	Down	≤1.00E-16	1.26	Down	3.33e-16	1.5	Down	≤1.00E-16	Opcml	116597	Opioid binding protein/cell adhesion molecule-like	Rn.11366	116597	Opcml	8	Plasma Membrane	other
12.8111	17.71	16.2879	19.2052	1.38	Up	1.04e-14	1.27	Up	6.4e-08	1.5	Up	≤1.00E-16	Lmod1	304816	Leiomodin 1 (smooth muscle)	Rn.66554	304816	Lmod1	13	Cytoplasm	other
21.9796	32.88	33.6696	33.0347	1.5	Up	≤1.00E-16	1.53	Up	≤1.00E-16	1.5	Up	≤1.00E-16	Tob2	315159	Transducer of ErbB2, 2	Rn.18247	315159	Tob2	7	Nucleus	other
16.1514	25.84	22.2444	24.1454	1.6	Up	≤1.00E-16	1.38	Up	1.11e-16	1.49	Up	≤1.00E-16	Tnfrsf11a	498206	Tumor necrosis factor receptor superfamily, member 11a, NFKB activator	Rn.141251	498206	Tnfrsf11a	13	Plasma Membrane	transmembrane receptor
10.3231	7.12	4.34542	6.99736	1.45	Down	2.04e-11	2.38	Down	≤1.00E-16	1.48	Down	2.47e-11	Mas1	25153	MAS1 proto-oncogene, G protein-coupled receptor	Rn.21943	25153	Mas1	1	Plasma Membrane	G-protein coupled receptor
21.1961	15.64	15.6524	14.3401	1.35	Down	1.33e-15	1.35	Down	1.94e-14	1.48	Down	≤1.00E-16	Spag6	360747	Sperm associated antigen 6	Rn.95004	360747	Spag6	11	Cytoplasm	other
8.0688	10.67	13.4501	11.8625	1.32	Up	1.55e-07	1.67	Up	≤1.00E-16	1.47	Up	1.1e-12	Rnf39	171387	Ring finger protein 39	Rn.144662	171387	Rnf39	20	Cytoplasm	other
12.8661	9.54	8.30654	8.78424	1.35	Down	8.21e-10	1.55	Down	1.11e-16	1.46	Down	2.35e-13	Mob3B	366352	MOB kinase activator 3B	Rn.214702	366352	Mobkl2b	5	Other	other
5.78699	9.16	8.63171	8.46891	1.58	Up	2.35e-14	1.49	Up	2.96e-10	1.46	Up	2.69e-09	Gadd45g	291005	Growth arrest and DNA-damage-inducible, gamma	Rn.16950	291005	Gadd45g	17	Nucleus	other
4.7973	7.63	6.79895	6.99736	1.59	Up	2.28e-12	1.42	Up	7.84e-07	1.46	Up	8.09e-08	Sult5a1	292077	Sulfotransferase family 5A, member 1	Rn.107747	292077	Sult5a1	19	Other	other
11.9864	8.27	7.16846	8.28872	1.45	Down	4.9e-13	1.67	Down	≤1.00E-16	1.45	Down	6.99e-12	Raver2	362551	Ribonucleoprotein, PTB-binding 2	Rn.98798	362551	Raver2	5	Nucleus	other
20.7699	15	14.7064	14.295	1.38	Down	≤1.00E-16	1.41	Down	≤1.00E-16	1.45	Down	≤1.00E-16	Nr2c2	50659	Nuclear receptor subfamily 2, group C, member 2	Rn.10485	50659	Nr2c2	4	Nucleus	ligand-dependent nuclear receptor
23.849	15.68	11.2626	16.5324	1.52	Down	≤1.00E-16	2.12	Down	≤1.00E-16	1.44	Down	≤1.00E-16	Bhlhe22	365748	Basic helix-loop-helix family, member e22	Rn.161818	365748	Bhlhe22	2	Nucleus	transcription regulator
5.77325	8.03	9.04556	8.24367	1.39	Up	1.16e-07	1.57	Up	8.26e-13	1.43	Up	3.31e-08	Ier5l	499772	Immediate early response 5-like	Rn.162656	499772	Ier5l	3	Other	other
15.4778	12.41	11.0113	10.8864	1.25	Down	3.94e-07	1.41	Down	3.43e-13	1.42	Down	8.26e-14	Adamts1	79252	ADAM metallopeptidase with thrombospondin type 1 motif, 1	Rn.7897	79252	Adamts1	11	Extracellular Space	peptidase
17.8146	26.32	22.8356	25.3316	1.48	Up	≤1.00E-16	1.28	Up	3.91e-11	1.42	Up	≤1.00E-16	Nt5e	58813	5'-nucleotidase, ecto (CD73)	Rn.40132	58813	Nt5e	8	Plasma Membrane	phosphatase
33.6223	51.19	52.6771	47.3298	1.52	Up	≤1.00E-16	1.57	Up	≤1.00E-16	1.41	Up	≤1.00E-16	Per2	63840	Period circadian clock 2	Rn.25935	63840	Per2	9	Nucleus	transcription regulator
20.8662	13.28	15.3863	14.8806	1.57	Down	≤1.00E-16	1.36	Down	2.38e-14	1.4	Down	1.11e-16	Arntl	29657	Aryl hydrocarbon receptor nuclear translocator-like	Rn.14532	29657	Arntl	1	Nucleus	transcription regulator
6.17188	8.97	10.0211	8.63408	1.45	Up	3.28e-10	1.62	Up	7.77e-16	1.4	Up	8.56e-08	Sertad1	361526	SERTA domain containing 1	Rn.103853	361526	Sertad1	1	Nucleus	transcription regulator
87.6984	127.58	125.603	122.709	1.45	Up	≤1.00E-16	1.43	Up	≤1.00E-16	1.4	Up	≤1.00E-16	Sephs2	308993	Selenophosphate synthetase 2	Rn.100471	308993	Sephs2	1	Other	enzyme
93.1692	137.59	126.993	130.157	1.48	Up	≤1.00E-16	1.36	Up	≤1.00E-16	1.4	Up	≤1.00E-16	Mtmr2	315422	Myotubularin related protein 2	Rn.6511	315422	Mtmr2	8	Cytoplasm	phosphatase
9.33342	15.81	15.4011	12.9286	1.69	Up	≤1.00E-16	1.65	Up	≤1.00E-16	1.39	Up	1.82e-10	Acer2	313339	Alkaline ceramidase 2	Rn.6387	313339	Acer2	5	Cytoplasm	enzyme
7.09285	4.86	5.05487	5.10537	1.46	Down	1.54e-08	1.4	Down	9.45e-07	1.39	Down	2.03e-06	Clec14a	314148	C-type lectin domain family 14, member a	Rn.3962	314148	Clec14a	6	Cytoplasm	other
130.049	100.3	75.0545	93.3982	1.3	Down	≤1.00E-16	1.73	Down	≤1.00E-16	1.39	Down	≤1.00E-16	Nnat	94270	Neuronatin	Rn.5785	94270	Nnat	3	Plasma Membrane	transporter
57.8012	42.3	39.8921	41.5036	1.37	Down	≤1.00E-16	1.45	Down	≤1.00E-16	1.39	Down	≤1.00E-16	Stox2	306459	Storkhead box 2	Rn.61768	306459	Stox2	16	Other	other
14.7355	11.67	9.81414	10.7063	1.26	Down	1.85e-07	1.5	Down	1.11e-16	1.38	Down	2.6e-11	Cntnap2	500105	Contactin associated protein-like 2	Rn.198148	500105	LOC500105	4	Plasma Membrane	other
30.1446	24.82	21.5054	21.8179	1.21	Down	3.66e-10	1.4	Down	≤1.00E-16	1.38	Down	≤1.00E-16	Ccser2	306306	Coiled-coil serine-rich protein 2	Rn.96252	306306	Ccser2	16	Other	other
55.4094	79.5	73.606	76.2051	1.43	Up	≤1.00E-16	1.33	Up	≤1.00E-16	1.38	Up	≤1.00E-16	Ptp4a3	362930	Protein tyrosine phosphatase type IVA, member 3	Rn.106043	362930	Ptp4a3	7	Plasma Membrane	phosphatase
8.81108	5.81	6.19296	6.41174	1.52	Down	6.77e-12	1.42	Down	1.44e-08	1.37	Down	2.85e-07	Ccdc162	685584	Coiled-coil domain containing 162	Rn.104313	685584	LOC685584	20	Other	other
26.9968	39.02	37.8229	36.9539	1.45	Up	≤1.00E-16	1.4	Up	≤1.00E-16	1.37	Up	≤1.00E-16	Adipor2	312670	Adiponectin receptor 2	Rn.101984	312670	Adipor2	4	Plasma Membrane	other
5.86947	10.57	8.07006	7.95837	1.8	Up	≤1.00E-16	1.37	Up	7.41e-07	1.36	Up	2.62e-06	Sult1a1	83783	Sulfotransferase family 1A, phenol-preferring, member 1	Rn.1507	83783	Sult1a1	1	Cytoplasm	enzyme
62.9009	45.69	41.5771	46.2036	1.38	Down	≤1.00E-16	1.51	Down	≤1.00E-16	1.36	Down	≤1.00E-16	Neurod6	500137	Neuronal differentiation 6	Rn.220502	500137	Neurod6	4	Nucleus	other
73.5127	101.76	95.7765	100.005	1.38	Up	≤1.00E-16	1.3	Up	≤1.00E-16	1.36	Up	≤1.00E-16	Tsc22d3	83514	TSC22 domain family, member 3	Rn.21970	83514	Tsc22d3	X	Nucleus	other
23.7803	18.15	16.3766	17.6285	1.31	Down	3.02e-14	1.45	Down	≤1.00E-16	1.35	Down	1.44e-15	Peak1	315686	Pseudopodium-enriched atypical kinase 1	Rn.219327	315686	RGD1312026	8	Plasma Membrane	kinase
15.2716	11.67	11.1296	11.3069	1.31	Down	1.31e-09	1.37	Down	1.4e-11	1.35	Down	1.38e-10	Cacna2d1	25399	Calcium channel, voltage-dependent, alpha2/delta subunit 1	Rn.11276	25399	Cacna2d1	4	Plasma Membrane	ion channel
23.3817	29.26	34.9998	31.6082	1.25	Up	1.59e-12	1.5	Up	≤1.00E-16	1.35	Up	≤1.00E-16	Dusp6	116663	Dual specificity phosphatase 6	Rn.4313	116663	Dusp6	7	Cytoplasm	phosphatase
30.8044	23.15	22.8208	22.854	1.33	Down	≤1.00E-16	1.35	Down	≤1.00E-16	1.35	Down	≤1.00E-16	Clca1	308015	Chloride channel accessory 1	Rn.66961	308015	Clca3	2	Plasma Membrane	ion channel
13.9383	9.49	10.8931	10.436	1.47	Down	8.88e-16	1.28	Down	3.06e-07	1.34	Down	3.23e-09	Bok	29884	BCL2-related ovarian killer	Rn.44461	29884	Bok	9	Cytoplasm	other
8.01382	10.96	10.7453	10.7513	1.37	Up	3.53e-09	1.34	Up	1.19e-07	1.34	Up	1.26e-07	Jmjd6	360665	Jumonji domain containing 6	Rn.202659	360665	Jmjd6	10	Plasma Membrane	transmembrane receptor
51.9043	39.65	36.8917	38.8308	1.31	Down	≤1.00E-16	1.41	Down	≤1.00E-16	1.34	Down	≤1.00E-16	Plcxd2	363781	Phosphatidylinositol-specific phospholipase C, X domain containing 2	Rn.198266	363781	Plcxd2	11	Other	enzyme
49.6637	71.98	72.2167	66.61	1.45	Up	≤1.00E-16	1.45	Up	≤1.00E-16	1.34	Up	≤1.00E-16	Dnajb1	361384	DnaJ (Hsp40) homolog, subfamily B, member 1	Rn.128947	361384	Dnajb1	19	Nucleus	other
14.2544	10.9	10.1393	10.7513	1.31	Down	5.11e-09	1.41	Down	2.83e-12	1.33	Down	5.06e-09	Clmp	286939	CXADR-like membrane protein	Rn.163013	286939	Clmp	8	Plasma Membrane	other
25.1961	19.07	14.5734	19.1001	1.32	Down	8.88e-16	1.73	Down	≤1.00E-16	1.32	Down	2.13e-14	Cpne7	361433	Copine VII	Rn.145177	361433	Cpne7	19	Cytoplasm	transporter
16.0689	22.34	21.7123	21.2323	1.39	Up	≤1.00E-16	1.35	Up	1.27e-14	1.32	Up	1.57e-12	Ccdc117	498404	Coiled-coil domain containing 117	Rn.20126	498404	Ccdc117	14	Other	other
9.44338	16.25	14.3813	12.4781	1.72	Up	≤1.00E-16	1.52	Up	≤1.00E-16	1.32	Up	5.99e-08	Fam83d	311598	Family with sequence similarity 83, member D	Rn.55931	311598	Fam83d	3	Other	other
12.3025	8.5	8.79429	9.33982	1.45	Down	2.77e-13	1.4	Down	1.51e-10	1.32	Down	1.07e-07	Adra1d	29413	Adrenoceptor alpha 1D	Rn.11314	29413	Adra1d	3	Plasma Membrane	G-protein coupled receptor
70.6261	51.67	43.4098	53.6214	1.37	Down	≤1.00E-16	1.63	Down	≤1.00E-16	1.32	Down	≤1.00E-16	Cabp7	360970	Calcium binding protein 7	Rn.220068	360970	Cabp7	14	Cytoplasm	other
12.6737	8.53	8.0405	9.65515	1.49	Down	3.55e-15	1.58	Down	≤1.00E-16	1.31	Down	9.84e-08	Prdm8	305198	PR domain containing 8	Rn.162242	305198	Prdm8	14	Nucleus	transcription regulator
7.409	10.95	11.0113	9.68519	1.48	Up	5.39e-13	1.49	Up	1.68e-12	1.31	Up	4.18e-06	Gadd45b	299626	Growth arrest and DNA-damage-inducible, beta	Rn.35886	299626	Gadd45b	7	Cytoplasm	other
58.4335	45.35	43.868	44.4467	1.29	Down	≤1.00E-16	1.33	Down	≤1.00E-16	1.31	Down	≤1.00E-16	Rasgrp3	313874	RAS guanyl releasing protein 3 (calcium and DAG-regulated)	Rn.1995	313874	Rasgrp3	6	Cytoplasm	other
14.2132	17.97	18.9188	18.4694	1.26	Up	7.57e-09	1.33	Up	6.76e-12	1.3	Up	4.87e-10	Coq10b	301416	Coenzyme Q10 homolog B (S. cerevisiae)	Rn.101706	301416	Coq10b	9	Cytoplasm	other
29.0724	36.01	46.6024	37.7347	1.24	Up	6.61e-14	1.6	Up	≤1.00E-16	1.3	Up	≤1.00E-16	Klf10	81813	Kruppel-like factor 10	Rn.2398	81813	Klf10	7	Nucleus	transcription regulator
226.325	154.85	165.968	173.703	1.46	Down	≤1.00E-16	1.36	Down	≤1.00E-16	1.3	Down	≤1.00E-16	Nrip3	361625	Nuclear receptor interacting protein 3	Rn.48099	361625	Nrip3	1	Other	other
14.1445	11.43	10.7896	10.9765	1.24	Down	2.75e-06	1.31	Down	1.81e-08	1.29	Down	1.34e-07	Adamts9	312566	ADAM metallopeptidase with thrombospondin type 1 motif, 9	Rn.162758	312566	Adamts9	4	Extracellular Space	peptidase
463.977	365.38	363.936	360.814	1.27	Down	≤1.00E-16	1.27	Down	≤1.00E-16	1.29	Down	≤1.00E-16	Nptxr	81005	Neuronal pentraxin receptor	Rn.34907	81005	Nptxr	7	Plasma Membrane	transmembrane receptor
65.5539	50.24	45.1243	51.2189	1.3	Down	≤1.00E-16	1.45	Down	≤1.00E-16	1.28	Down	≤1.00E-16	Fgfr1	79114	Fibroblast growth factor receptor 1	Rn.9797	79114	Fgfr1	16	Plasma Membrane	kinase
22.4607	15.2	13.6422	17.7487	1.48	Down	≤1.00E-16	1.65	Down	≤1.00E-16	1.27	Down	5.71e-10	Dgkg	25666	Diacylglycerol kinase, gamma 90kDa	Rn.10544	25666	Dgkg	11	Cytoplasm	kinase
28.9762	36.54	36.6552	36.6385	1.26	Up	3.33e-16	1.27	Up	1.89e-15	1.26	Up	2.66e-15	Ptpdc1	291022	Protein tyrosine phosphatase domain containing 1	Rn.213375	291022	Ptpdc1	17	Extracellular Space	phosphatase
18.3369	22.08	25.2744	23.0192	1.2	Up	2.95e-07	1.38	Up	≤1.00E-16	1.26	Up	1.18e-09	Ppp1r15a	171071	Protein phosphatase 1, regulatory subunit 15A	Rn.2232	171071	Ppp1r15a	1	Cytoplasm	other
17.8696	14.73	13.5388	14.22	1.21	Down	1.54e-06	1.32	Down	9.45e-11	1.26	Down	7.71e-08	Serpinb9	361241	Serpin peptidase inhibitor, clade B (ovalbumin), member 9	Rn.95177	361241	Serpinb9	17	Cytoplasm	other
12.5637	16.4	17.5443	15.8417	1.31	Up	5.11e-10	1.4	Up	2.43e-14	1.26	Up	2.76e-07	Arid3b	367092	AT rich interactive domain 3B (Bright like)	Rn.18259	367092	Arid3b	8	Nucleus	other
13.5946	10.89	10.3314	10.7513	1.25	Down	1.78e-06	1.32	Down	2.27e-08	1.26	Down	1.53e-06	Alms1	297408	Alstrom syndrome protein 1	Rn.206881	297408	Alms1	4	Cytoplasm	other
49.1276	61.79	60.0229	61.9852	1.26	Up	≤1.00E-16	1.22	Up	≤1.00E-16	1.26	Up	≤1.00E-16	Tob1	170842	Transducer of ErbB2, 1	Rn.7819	170842	Tob1	10	Nucleus	transcription regulator
35.9866	50.51	45.1539	45.0924	1.4	Up	≤1.00E-16	1.25	Up	≤1.00E-16	1.25	Up	≤1.00E-16	Arrdc2	306344	Arrestin domain containing 2	Rn.22831	306344	Arrdc2	16	Other	other
17.5947	12.94	12.6224	14.265	1.36	Down	1.76e-13	1.39	Down	3.36e-14	1.23	Down	8.66e-07	Lsamp	29561	Limbic system-associated membrane protein	Rn.10176	29561	Lsamp	11	Plasma Membrane	other
16.1101	12.64	12.8884	13.0938	1.27	Down	1.53e-08	1.25	Down	5.41e-07	1.23	Down	3.24e-06	Tek	89804	TEK tyrosine kinase, endothelial	Rn.9159	89804	Tek	5	Plasma Membrane	kinase

### Sheet: Active versus TDT
Control	Learning_S	Learning_M	Learning_F	Ratio C/L_S	Direction C/L_S	p-value C/L_S	Ratio C/L_M	Direction C/L_M	p-value C/L_M	Ratio C/L_F	Direction C/L_F	p-value C/L_F	Gene Identifier	Other ID	Gene Name	UG Cluster	LocusLink	Chromosome	Location	Type(s)
23.0502	16.1609	19.0962	17.5835	1.43	Down	0	1.21	Down	9.1e-08	1.31	Down	6.99e-14	Notch3	56761	Notch 3	Rn.53876	56761	7	Plasma Membrane	transcription regulator
22.9835	16.3749	17.1156	16.6976	1.4	Down	0	1.34	Down	4.44e-16	1.38	Down	0	Tns1	301509	Tensin 1	Rn.3793	301509	9	Plasma Membrane	other
21.9823	14.1219	16.0662	17.3132	1.56	Down	0	1.37	Down	0	1.27	Down	7.84e-11	Zbtb16	353227	Zinc finger and BTB domain containing 16	Rn.214576	353227	8	Nucleus	transcription regulator
15.1406	12.3221	11.706	11.2468	1.23	Down	7.86e-07	1.29	Down	6.06e-09	1.35	Down	3.63e-11	Nxn	360577	Nucleoredoxin	Rn.105982	360577	10	Nucleus	enzyme
9.11107	6.53234	6.01559	6.26159	1.39	Down	2.08e-09	1.51	Down	2.86e-12	1.46	Down	2.21e-10	Yap1	363014	Yes-associated protein 1	Rn.162978	363014	8	Nucleus	transcription regulator
25.709	20.0627	16.554	16.3972	1.28	Down	1.79e-14	1.55	Down	0	1.57	Down	0	Cfap43	365476	Cilia and flagella associated protein 43	Rn.104903	365476	1	Other	other
